# Early life DNA methylation profiles are indicative of age-related transcriptome changes

**DOI:** 10.1101/557892

**Authors:** Niran Hadad, Dustin R. Masser, Laura Blanco-Berdugo, David R. Stanford, Willard M. Freeman

## Abstract

Alterations to cellular and molecular programs with brain aging result in cognitive impairment and susceptibility to neurodegenerative disease. Changes in DNA methylation patterns, an epigenetic modification required for various CNS functions, are observed with aging and can be prevented by anti-aging interventions, but the functional outcomes of altered methylation on transcriptome profiles are poorly understood with brain aging. Integrated analysis of the hippocampal methylome and transcriptome with aging of male and female mice demonstrates that age-related differences in methylation and gene expression are anti-correlated within gene bodies and enhancers, but not promoters. Methylation levels at young age of genes altered with aging are positively associated with age-related expression changes even in the absence of significant changes to methylation with aging, a finding also observed in mouse Alzheimer’s models. DNA methylation patterns established in youth, in combination with other epigenetic marks, are able to predict changes in transcript trajectories with aging. These findings are consistent with the developmental origins of disease hypothesis and indicate that epigenetic variability in early life may explain differences in age-related disease.
