## Supplemental Table 1 for "Early life DNA methylation profiles are indicative of age-related transcriptome changes"

	Cluster	ID	Description	GeneRatio	BgRatio	pvalue	p.adjust	qvalue	geneID	Count
1	Female DMRs	R-MMU-9006934	Signaling by Receptor Tyrosine Kinases	112/1574	397/9315	6.07983752542026e-09	4.15820184532649e-06	3.75966847166014e-06	Ncf2/Lamc2/Lamc1/Lamb3/Col9a1/Nck2/Fn1/Col6a3/Kitl/Frs2/Lama4/Fyn/Wasf1/Esr1/Jup/Stat5b/Grb2/Baiap2/Spred2/Fgf18/Cyfip2/Grap/Tns3/Itga3/Kidins220/Lamb1/Flrt2/Elmo1/Shc3/Fgfr4/Ntrk2/Ptk2b/Nckap1l/Ptk2/Rbfox2/Grap2/Prr5/Crkl/Muc20/Dscam/Thbs2/Atp6v0e/Rps6ka2/Memo1/Sos1/Prkce/Pik3c3/Nrg2/Fgf1/Pdgfrb/Pcsk5/Flrt1/Fgf7/Flrt3/Src/Mmp9/Elmo2/Ptpn1/Lama5/Col9a3/Col5a1/Ralgds/Rapgef1/Galnt3/Ptprj/Egf/Them4…	112
2	Female DMRs	R-MMU-422475	Axon guidance	85/1574	278/9315	8.08988685861185e-09	4.15820184532649e-06	3.75966847166014e-06	Nfasc/Dnm3/Enah/Col9a1/Nck2/Epha4/Col6a3/Gpc1/Frs2/Fyn/Ank3/Pip5k1c/Plxnc1/Itga2b/Grb2/Actr2/Sptbn1/Slit3/Ntn1/Git1/Cdk5r1/Nrcam/Sptb/Shc3/Sema4d/Pdlim7/Arhgef28/Trio/Sema5a/Ptk2/Gsk3b/Epha6/Robo1/Tiam1/Itsn1/Dscam/Ezr/Myl12a/Sos1/Gfra3/Tubb6/Dcc/Sptbn2/Gfra1/Prkcq/Src/Mmp9/Dok5/Col9a3/Col5a1/Rhoc/Ank2/Dab1/Artn/Col9a2/Ephb2/Rap1gap/Pik3cd/Cd72/Shb/Ptpn11/Arpc1a/Reln/Crmp1/Grin2b/Dock1/Dpysl4/Spt…	85
3	Female DMRs	R-MMU-1483257	Phospholipid metabolism	63/1574	190/9315	2.58289403290069e-08	8.85071688607305e-06	8.00244010895198e-06	Pik3c2b/Plekha6/Etnk2/Pip4k2c/Fig4/Agpat3/Pip5k1c/Chpt1/Inpp5j/Mtmr3/Rufy1/Pld6/Pitpnm3/Pctp/Phospho1/Lpin1/Pik3cg/Mboat1/Lpcat1/Tmem55b/Cpne6/Sbf1/Pi4ka/Synj1/Agpat4/Synj2/Lpin2/Lclat1/Pik3c3/Tnfaip8/Gpam/Lpcat4/Pla2g4d/Pip4k2a/Inpp5e/Pla2r1/Slc44a3/Slc44a5/Pld1/Mfsd2a/Pla2g5/Pla2g2e/Pik3cd/Slc44a1/Ptpn13/Pitpnm2/Pi4k2b/Plbd1/Etnk1/Cdipt/Inpp5f/Plekha1/Ptdss2/Gnpat/Tpte/Mtmr7/Enpp6/Pik3r2/Tnfaip…	63
4	Female DMRs	R-MMU-1483255	PI Metabolism	30/1574	74/9315	1.1570395036037e-06	0.00026972836094813	0.000243876861270939	Pik3c2b/Plekha6/Pip4k2c/Fig4/Pip5k1c/Inpp5j/Mtmr3/Rufy1/Pik3cg/Tmem55b/Sbf1/Pi4ka/Synj1/Synj2/Pik3c3/Tnfaip8/Pip4k2a/Inpp5e/Pik3cd/Ptpn13/Pi4k2b/Inpp5f/Plekha1/Tpte/Mtmr7/Enpp6/Pik3r2/Tnfaip8l3/Pik3cb/Ocrl	30
5	Female DMRs	R-MMU-194840	Rho GTPase cycle	46/1574	137/9315	1.31190837037028e-06	0.00026972836094813	0.000243876861270939	Srgap1/Arhgap18/Rhobtb1/Bcr/Arhgap45/Gna13/Obscn/Abr/Arhgap23/Depdc1b/Arhgap22/Rhobtb2/Trio/Arhgap39/Arhgap8/Tiam1/Itsn1/Rhot2/Tiam2/Arhgap28/Sos1/Arhgap26/Arhgef37/Prex1/Rhoc/Arhgef38/Arhgef26/Arhgef10l/Arhgef19/Plekhg5/Arhgap24/Stard13/Srgap3/Arhgdib/Arhgap25/Arap1/Rhog/Arhgef1/Arhgef7/Rhou/Arhgef10/Dlc1/Pik3r2/Arhgap20/Ocrl/Stard8	46
6	Female DMRs	R-MMU-112316	Neuronal System	90/1574	335/9315	2.01582262503938e-06	0.000345377609756746	0.000312275680335047	Epb41l5/Glul/Cacna1e/Kcnj10/Kcnh1/Kcnq5/Syt1/Grm1/Kcnc2/Mdm2/Grip1/Epb41l2/Lrrtm3/Kcnh4/Nsf/Cacng4/Kcnj16/Gria1/Kcnj12/Tspoap1/Adcy3/Kcnh5/Kcnk13/Hcn1/Slitrk5/Kcnma1/Cacna2d3/Slc1a3/Panx2/Slc38a1/Kcnh3/Dlg1/Adcy9/Abat/Lrfn2/Ptprs/Epb41l3/Dlgap1/Rps6ka2/Kcng3/Lrrtm2/Kcnn2/Camk2a/Kcng2/Slc1a1/Lrfn4/Nrxn2/Slc1a2/Epb41l1/Kcns1/Kcnb1/Kcnq2/Gad2/Cacna1b/Kcna10/Camk2d/Prkacb/Nlgn1/Hcn3/Kcnn3/Kcnq4/Grik3…	90
7	Female DMRs	R-MMU-6794362	Protein-protein interactions at synapses	26/1574	67/9315	1.51405806035291e-05	0.00222350240863256	0.00201039589066409	Epb41l5/Grm1/Epb41l2/Lrrtm3/Gria1/Slitrk5/Dlg1/Lrfn2/Ptprs/Epb41l3/Dlgap1/Lrrtm2/Lrfn4/Nrxn2/Epb41l1/Nlgn1/Dlgap3/Epb41/Ptprd/Grin2b/Ppfibp1/Lrfn1/Ppfia3/Ntrk3/Dlgap2/Il1rapl2	26
8	Female DMRs	R-MMU-8875878	MET promotes cell motility	18/1574	40/9315	3.01922566531616e-05	0.00387970497993127	0.00350786350325549	Lamc2/Lamc1/Lamb3/Fn1/Lama4/Grb2/Tns3/Itga3/Lamb1/Ptk2/Crkl/Src/Lama5/Col5a1/Rapgef1/Col27a1/Gab1/Lamb2	18
9	Female DMRs	R-MMU-8853659	RET signaling	17/1574	37/9315	3.60084996899663e-05	0.00411297085347615	0.00371877254108073	Frs2/Grb2/Shc3/Pdlim7/Sos1/Gfra3/Gfra1/Src/Dok5/Artn/Rap1gap/Pik3cd/Ptpn11/Gab2/Pik3r2/Gab1/Pik3cb	17
10	Female DMRs	R-MMU-199418	Negative regulation of the PI3K/AKT network	34/1574	103/9315	4.58344541975884e-05	0.00471178189151209	0.00426019190068111	Phlpp1/Kitl/Frs2/Pip4k2c/Fyn/Esr1/Pip5k1c/Grb2/Fgf18/Fgfr4/Cd80/Ier3/Nrg2/Fgf1/Pdgfrb/Il33/Traf6/Fgf7/Src/Pip4k2a/Egf/Them4/Pik3cd/Ptpn11/Pdgfa/Fgfr3/Fgfr2/Fgfr1/Nrg1/Insr/Pik3r2/Gab1/Ppp2r1b/Pik3cb	34
11	Female DMRs	R-MMU-6811558	PI5P, PP2A and IER3 Regulate PI3K/AKT Signaling	32/1574	96/9315	6.13385600306751e-05	0.0056996572817987	0.00515338662689766	Kitl/Frs2/Pip4k2c/Fyn/Esr1/Pip5k1c/Grb2/Fgf18/Fgfr4/Cd80/Ier3/Nrg2/Fgf1/Pdgfrb/Il33/Traf6/Fgf7/Src/Pip4k2a/Egf/Pik3cd/Ptpn11/Pdgfa/Fgfr3/Fgfr2/Fgfr1/Nrg1/Insr/Pik3r2/Gab1/Ppp2r1b/Pik3cb	32
12	Female DMRs	R-MMU-180292	GAB1 signalosome	8/1574	11/9315	6.65329643789732e-05	0.0056996572817987	0.00515338662689766	Grb2/Src/Egf/Pag1/Pxn/Ptpn11/Gab1/Csk	8
13	Female DMRs	R-MMU-186797	Signaling by PDGF	22/1574	57/9315	7.44821100201972e-05	0.00588981608467405	0.00532532009294203	Col9a1/Nck2/Col6a3/Stat5b/Grb2/Crkl/Thbs2/Sos1/Pdgfrb/Src/Col9a3/Col5a1/Rapgef1/Col9a2/Ptpn11/Pdgfa/Furin/Bcar1/Col4a1/Pik3r2/Col6a6/Pik3cb	22
14	Female DMRs	R-MMU-354192	Integrin alphaIIb beta3 signaling	13/1574	26/9315	0.000102378743474043	0.00695227977342578	0.00628595437224551	Fn1/Itga2b/Grb2/Syk/Ptk2/Sos1/Rasgrp2/Src/Ptpn1/Apbb1ip/Rapgef4/Bcar1/Csk	13
15	Female DMRs	R-MMU-9006921	Integrin signaling	13/1574	26/9315	0.000102378743474043	0.00695227977342578	0.00628595437224551	Fn1/Itga2b/Grb2/Syk/Ptk2/Sos1/Rasgrp2/Src/Ptpn1/Apbb1ip/Rapgef4/Bcar1/Csk	13
16	Female DMRs	R-MMU-2029480	Fcgamma receptor (FCGR) dependent phagocytosis	28/1574	82/9315	0.000108206689080557	0.00695227977342578	0.00628595437224551	Fyn/Wasf1/Grb2/Baiap2/Actr2/Cyfip2/Myh1/Myo1c/Elmo1/Syk/Nckap1l/Myo10/Ptk2/Myh9/Prkce/Hck/Src/Elmo2/Wipf1/Pld1/Fgr/Arpc1a/Wasf3/Wipf3/Dock1/Plcg2/Pik3r2/Pik3cb	28
17	Female DMRs	R-MMU-186763	Downstream signal transduction	13/1574	28/9315	0.000263945560777743	0.0159609433223247	0.0144312031063001	Nck2/Stat5b/Grb2/Crkl/Sos1/Pdgfrb/Src/Rapgef1/Ptpn11/Pdgfa/Bcar1/Pik3r2/Pik3cb	13
18	Female DMRs	R-MMU-9006925	Intracellular signaling by second messengers	62/1574	243/9315	0.000368916969112802	0.0200890600001854	0.0181636698547652	Phlpp1/Prex2/Kitl/Frs2/Mdm2/Pip4k2c/Fyn/Foxo3/Esr1/Pip5k1c/Grb2/Cbx8/Fgf18/Chd3/Mta1/Adcy3/Fgfr4/Psmb11/Nr4a1/Maf1/Prr5/Cd80/Adcy9/Psmb1/Ier3/Mta3/Prkce/Psma8/Nrg2/Fgf1/Pdgfrb/Il33/Tnks2/Traf6/Fgf7/Src/Sall4/Pip4k2a/Psmb7/Egf/Prkacb/Usp13/Them4/Phc2/Otud3/Mtor/Pik3cd/Ptpn11/Lamtor4/Pdgfa/Fgfr3/Fgfr2/Psmc4/Fgfr1/Nrg1/Insr/Tnks/Pik3r2/Gab1/Prkar2a/Ppp2r1b/Pik3cb	62
19	Female DMRs	R-MMU-383280	Nuclear Receptor transcription pathway	19/1574	51/9315	0.00038766432147536	0.0200890600001854	0.0181636698547652	Nr5a2/Rxrg/Nr2e1/Esr1/Rara/Esrrb/Nr2f1/Thrb/Nr4a1/Ppara/Vdr/Hnf4a/Rxra/Nr6a1/Nr4a2/Nr4a3/Nr2c2ap/Nr2f6/Rora	19
20	Female DMRs	R-MMU-76009	Platelet Aggregation (Plug Formation)	15/1574	36/9315	0.000390837743194269	0.0200890600001854	0.0181636698547652	Fn1/Itga2b/Grb2/Syk/Ptk2/Sos1/Rasgrp2/Adra2b/Src/Ptpn1/Apbb1ip/Rapgef4/F2/Bcar1/Csk	15
21	Female DMRs	R-MMU-1257604	PIP3 activates AKT signaling	57/1574	220/9315	0.000413848576267861	0.0202588731620648	0.0183172076613795	Phlpp1/Prex2/Kitl/Frs2/Mdm2/Pip4k2c/Fyn/Foxo3/Esr1/Pip5k1c/Grb2/Cbx8/Fgf18/Chd3/Mta1/Fgfr4/Psmb11/Nr4a1/Maf1/Prr5/Cd80/Psmb1/Ier3/Mta3/Psma8/Nrg2/Fgf1/Pdgfrb/Il33/Tnks2/Traf6/Fgf7/Src/Sall4/Pip4k2a/Psmb7/Egf/Usp13/Them4/Phc2/Otud3/Mtor/Pik3cd/Ptpn11/Lamtor4/Pdgfa/Fgfr3/Fgfr2/Psmc4/Fgfr1/Nrg1/Insr/Tnks/Pik3r2/Gab1/Ppp2r1b/Pik3cb	57
22	Female DMRs	R-MMU-1566948	Elastic fibre formation	17/1574	44/9315	0.000474428505671111	0.0221687501740865	0.0200440368663919	Tgfb2/Fn1/Mfap4/Fbln5/Ltbp2/Fbln1/Itgb5/Ltbp1/Fbn2/Loxl4/Itga8/Bmp7/Eln/Bmp10/Fbln2/Furin/Loxl1	17
23	Female DMRs	R-MMU-1660499	Synthesis of PIPs at the plasma membrane	18/1574	48/9315	0.000499766020157281	0.0223373682052906	0.0201964940869052	Pik3c2b/Plekha6/Pip4k2c/Pip5k1c/Inpp5j/Mtmr3/Rufy1/Pik3cg/Synj1/Synj2/Pip4k2a/Pik3cd/Ptpn13/Pi4k2b/Plekha1/Pik3r2/Pik3cb/Ocrl	18
24	Female DMRs	R-MMU-1296071	Potassium Channels	30/1574	98/9315	0.000549836555315184	0.023551332452667	0.0212941086992679	Kcnj10/Kcnh1/Kcnq5/Kcnc2/Kcnh4/Kcnj16/Kcnj12/Kcnh5/Kcnk13/Hcn1/Kcnma1/Kcnh3/Kcng3/Kcnn2/Kcng2/Kcns1/Kcnb1/Kcnq2/Kcna10/Hcn3/Kcnn3/Kcnq4/Kcnab2/Gnb1/Gabbr2/Kcna6/Abcc9/Kcnn4/Kcnc1/Kcnk1	30
25	Female DMRs	R-MMU-6806834	Signaling by MET	25/1574	77/9315	0.000593630248515357	0.0236592576524302	0.021391690054368	Lamc2/Lamc1/Lamb3/Fn1/Lama4/Grb2/Tns3/Itga3/Lamb1/Ptk2/Crkl/Muc20/Sos1/Src/Ptpn1/Lama5/Col5a1/Rapgef1/Ptprj/Col27a1/Ptpn11/Lrig1/Gab1/Lamb2/Sh3kbp1	25
26	Female DMRs	R-MMU-8874081	MET activates PTK2 signaling	13/1574	30/9315	0.000605127343784602	0.0236592576524302	0.021391690054368	Lamc2/Lamc1/Lamb3/Fn1/Lama4/Itga3/Lamb1/Ptk2/Src/Lama5/Col5a1/Col27a1/Lamb2	13
27	Female DMRs	R-MMU-193648	NRAGE signals death through JNK	19/1574	53/9315	0.000678028470100249	0.0236592576524302	0.021391690054368	Gna13/Obscn/Abr/Trio/Tiam1/Itsn1/Tiam2/Sos1/Arhgef37/Bcl2l11/Prex1/Arhgef38/Arhgef26/Arhgef10l/Arhgef19/Plekhg5/Arhgef1/Arhgef7/Arhgef10	19
28	Female DMRs	R-MMU-418885	DCC mediated attractive signaling	7/1574	11/9315	0.00068050721340737	0.0236592576524302	0.021391690054368	Fyn/Ntn1/Trio/Ptk2/Dcc/Src/Dock1	7
29	Female DMRs	R-MMU-445095	Interaction between L1 and Ankyrins	7/1574	11/9315	0.00068050721340737	0.0236592576524302	0.021391690054368	Ank3/Sptbn1/Sptb/Sptbn2/Ank2/Sptbn4/Ank1	7
30	Female DMRs	R-MMU-1266738	Developmental Biology	110/1574	491/9315	0.000737672395874406	0.0236592576524302	0.021391690054368	Nfasc/Myog/Pkp1/Dnm3/Enah/Col9a1/Nck2/Adam23/Epha4/Col6a3/Gpc1/Frs2/Fyn/Foxo3/Ank3/Pip5k1c/Plxnc1/Krt17/Jup/Itga2b/Cacng4/Grb2/Actr2/Sptbn1/Slit3/Ntn1/Git1/Cdk5r1/Krt24/Krt10/Nrcam/Sptb/Shc3/Sema4d/Pdlim7/Arhgef28/Krt7/Trio/Sema5a/Ptk2/Pkp2/Gsk3b/Boc/Epha6/Robo1/Tiam1/Itsn1/Dscam/Ezr/Myl12a/Sos1/Gfra3/Tubb6/Tcf4/Dcc/Smad4/Smad2/Lgi1/Sptbn2/Gfra1/Prkcq/Src/Mmp9/Dok5/Cdh4/Col9a3/Rxra/Col5a1/Pkp4/Rh…	110
31	Female DMRs	R-MMU-983695	Antigen activates B Cell Receptor (BCR) leading to generation of second messengers	12/1574	27/9315	0.000743110384095396	0.0236592576524302	0.021391690054368	Cd79b/Grb2/Syk/Cblb/Sos1/Blnk/Dapp1/Pik3cd/Itpr1/Itpr2/Plcg2/Sh3kbp1	12
32	Female DMRs	R-MMU-8856828	Clathrin-mediated endocytosis	37/1574	131/9315	0.000756524511227287	0.0236592576524302	0.021391690054368	Dnm3/Vamp4/Syt1/Reps1/Pip5k1c/Grb2/Actr2/Epn2/Itsn2/Ston2/Snx18/D130043K22Rik/Cltb/Wnt5a/Dab2/Synj1/Itsn1/Igf2r/Synj2/Ston1/Adrb2/Fnbp1/Gapvd1/Egf/Hip1r/Arpc1a/Scarb2/Vamp8/Syt9/Ap2a1/Epn1/Trf/Ldlr/Hspa8/Cd3d/Sh3kbp1/Ocrl	37
33	Female DMRs	R-MMU-375165	NCAM signaling for neurite out-growth	15/1574	38/9315	0.000776472006245823	0.0236592576524302	0.021391690054368	Col9a1/Col6a3/Fyn/Grb2/Sptbn1/Sptb/Ptk2/Sos1/Sptbn2/Col9a3/Col5a1/Col9a2/Sptbn4/Col4a1/Col6a6	15
34	Female DMRs	R-MMU-5684996	MAPK1/MAPK3 signaling	59/1574	235/9315	0.000782504630527845	0.0236592576524302	0.021391690054368	Fn1/Kitl/Frs2/Fyn/Itga2b/Grb2/Spred2/Sptbn1/Fgf18/Ksr1/Sptb/Shc3/Fgfr4/Il17rd/Psmb11/Ptk2/Psmb1/Syngap1/Rasgrp3/Sos1/Psma8/Gfra3/Nrg2/Fgf1/Camk2a/Pdgfrb/Sptbn2/Dusp5/Map3k11/Gfra1/Fgf7/Src/Apbb1ip/Dab2ip/Psmb7/Camk2d/Egf/Rapgef2/Artn/Ptpn11/Pdgfa/Fgfr3/Paqr3/Grin2b/Fgfr2/Ppp5c/Sptbn4/Psmc4/Iqgap1/Rasa3/Fgfr1/Nrg1/Jak3/Dusp7/Tyk2/Ppp2r1b/Csk/Rasa2/Araf	59
35	Female DMRs	R-MMU-112399	IRS-mediated signalling	16/1574	42/9315	0.000829362540273037	0.0243595626114481	0.0220248758815366	Frs2/Grb2/Fgf18/Fgfr4/Sos1/Pik3c3/Fgf1/Fgf7/Them4/Ptpn11/Fgfr3/Fgfr2/Fgfr1/Pik3r2/Gab1/Pik3cb	16
36	Female DMRs	R-MMU-2428928	IRS-related events triggered by IGF1R	17/1574	46/9315	0.000862930621192594	0.0245226130433222	0.0221722991165815	Frs2/Grb2/Fgf18/Fgfr4/Sos1/Pik3c3/Fgf1/Fgf7/Them4/Ptpn11/Fgfr3/Fgfr2/Igf1r/Fgfr1/Pik3r2/Gab1/Pik3cb	17
37	Female DMRs	R-MMU-6794361	Neurexins and neuroligins	13/1574	31/9315	0.00088262323210401	0.0245226130433222	0.0221722991165815	Epb41l5/Grm1/Epb41l2/Lrrtm3/Epb41l3/Dlgap1/Lrrtm2/Nrxn2/Epb41l1/Nlgn1/Dlgap3/Epb41/Dlgap2	13
38	Female DMRs	R-MMU-5654687	Downstream signaling of activated FGFR1	15/1574	39/9315	0.00106721550764218	0.0286394761232135	0.0258945908425123	Frs2/Grb2/Fgf18/Flrt2/Fgfr4/Sos1/Fgf1/Flrt1/Fgf7/Flrt3/Ptpn11/Fgfr3/Fgfr2/Fgfr1/Gab1	15
39	Female DMRs	R-MMU-3000157	Laminin interactions	12/1574	28/9315	0.00110248400158363	0.0286394761232135	0.0258945908425123	Lamc2/Lamc1/Lamb3/Lama4/Col18a1/Itga3/Lamb1/Lama5/Itga6/Hspg2/Col4a1/Lamb2	12
40	Female DMRs	R-MMU-1296072	Voltage gated Potassium channels	16/1574	43/9315	0.00111654647210432	0.0286394761232135	0.0258945908425123	Kcnh1/Kcnq5/Kcnc2/Kcnh4/Kcnh5/Kcnh3/Kcng3/Kcng2/Kcns1/Kcnb1/Kcnq2/Kcna10/Kcnq4/Kcnab2/Kcna6/Kcnc1	16
41	Female DMRs	R-MMU-2428924	IGF1R signaling cascade	17/1574	47/9315	0.00114223591541999	0.0286394761232135	0.0258945908425123	Frs2/Grb2/Fgf18/Fgfr4/Sos1/Pik3c3/Fgf1/Fgf7/Them4/Ptpn11/Fgfr3/Fgfr2/Igf1r/Fgfr1/Pik3r2/Gab1/Pik3cb	17
42	Female DMRs	R-MMU-5673001	RAF/MAP kinase cascade	57/1574	229/9315	0.00118712013981882	0.0290561786603272	0.0262713554751883	Fn1/Kitl/Frs2/Fyn/Itga2b/Grb2/Spred2/Sptbn1/Fgf18/Ksr1/Sptb/Shc3/Fgfr4/Il17rd/Psmb11/Ptk2/Psmb1/Syngap1/Rasgrp3/Sos1/Psma8/Gfra3/Nrg2/Fgf1/Camk2a/Pdgfrb/Sptbn2/Dusp5/Map3k11/Gfra1/Fgf7/Src/Apbb1ip/Dab2ip/Psmb7/Camk2d/Egf/Rapgef2/Artn/Pdgfa/Fgfr3/Paqr3/Grin2b/Fgfr2/Ppp5c/Sptbn4/Psmc4/Iqgap1/Rasa3/Fgfr1/Nrg1/Jak3/Dusp7/Ppp2r1b/Csk/Rasa2/Araf	57
43	Female DMRs	R-MMU-114508	Effects of PIP2 hydrolysis	11/1574	25/9315	0.00136489724230297	0.0312248028425516	0.0282321328179122	Dgke/Prkch/Dgkh/Prkce/Dagla/Prkcq/Dgkz/Daglb/Itpr1/Itpr2/Dgki	11
44	Female DMRs	R-MMU-1483191	Synthesis of PC	11/1574	25/9315	0.00136489724230297	0.0312248028425516	0.0282321328179122	Chpt1/Pctp/Phospho1/Lpin1/Lpcat1/Lpin2/Slc44a3/Slc44a5/Mfsd2a/Slc44a1/Pcyt1b	11
45	Female DMRs	R-MMU-2730905	Role of LAT2/NTAL/LAB on calcium mobilization	8/1574	15/9315	0.00136684448240741	0.0312248028425516	0.0282321328179122	Fcer1g/Grb2/Syk/Sos1/Lat2/Gab2/Pik3r2/Pik3cb	8
46	Female DMRs	R-MMU-1483206	Glycerophospholipid biosynthesis	33/1574	117/9315	0.00145983900272358	0.0326242281478226	0.0294974333959936	Etnk2/Agpat3/Chpt1/Pld6/Pitpnm3/Pctp/Phospho1/Lpin1/Mboat1/Lpcat1/Cpne6/Agpat4/Lpin2/Lclat1/Gpam/Lpcat4/Pla2g4d/Pla2r1/Slc44a3/Slc44a5/Pld1/Mfsd2a/Pla2g5/Pla2g2e/Slc44a1/Pitpnm2/Plbd1/Etnk1/Cdipt/Ptdss2/Gnpat/Taz/Pcyt1b	33
47	Female DMRs	R-MMU-2404192	Signaling by Type 1 Insulin-like Growth Factor 1 Receptor (IGF1R)	17/1574	48/9315	0.00149455811604794	0.0326894838999421	0.0295564348593579	Frs2/Grb2/Fgf18/Fgfr4/Sos1/Pik3c3/Fgf1/Fgf7/Them4/Ptpn11/Fgfr3/Fgfr2/Igf1r/Fgfr1/Pik3r2/Gab1/Pik3cb	17
48	Female DMRs	R-MMU-1500931	Cell-Cell communication	28/1574	95/9315	0.00158273821678286	0.033896976809433	0.0306481983644576	Lamc2/Lamb3/Dst/Nck2/Fyn/Jup/Sdk2/Grb2/Actn1/Ptk2b/Cdh6/Fyb/Plec/Parvb/Nectin3/Pard6g/Col17a1/Cdh4/Itga6/Prkci/Sdk1/Tyrobp/Iqgap1/Cdh5/Cdh13/Pard3/Nectin1/Cadm1	28
49	Female DMRs	R-MMU-2129379	Molecules associated with elastic fibres	14/1574	37/9315	0.00186846693031628	0.0368223510113651	0.0332931967469131	Tgfb2/Fn1/Mfap4/Fbln5/Ltbp2/Fbln1/Itgb5/Ltbp1/Fbn2/Itga8/Bmp7/Eln/Bmp10/Fbln2	14
50	Female DMRs	R-MMU-5173214	O-glycosylation of TSR domain-containing proteins	14/1574	37/9315	0.00186846693031628	0.0368223510113651	0.0332931967469131	Sbspon/Adamts4/Adamts14/Pofut2/Adamts12/Sema5a/Adamts20/Adamts1/Thbs2/Adamts3/Thsd7a/Adamts17/Adamts8/Thsd4	14
51	Female DMRs	R-MMU-5576892	Phase 0 - rapid depolarisation	14/1574	37/9315	0.00186846693031628	0.0368223510113651	0.0332931967469131	Cacng4/Cacng5/Cacna2d3/Cacna1d/Scn8a/Fgf12/Scn3a/Scn1a/Cacna1c/Cacna2d4/Cacng7/Scn5a/Scn10a/Scn11a	14
52	Female DMRs	R-MMU-109704	PI3K Cascade	15/1574	41/9315	0.00192747989566767	0.0368223510113651	0.0332931967469131	Frs2/Grb2/Fgf18/Fgfr4/Pik3c3/Fgf1/Fgf7/Them4/Ptpn11/Fgfr3/Fgfr2/Fgfr1/Pik3r2/Gab1/Pik3cb	15
53	Female DMRs	R-MMU-3000178	ECM proteoglycans	17/1574	49/9315	0.00193424801032463	0.0368223510113651	0.0332931967469131	Tnr/Col9a1/Fn1/Col6a3/Itga2b/Itgb5/App/Itga8/Col9a3/Col5a1/Bcan/Col9a2/Hspg2/Dspp/Serpine1/Col6a6/Itga9	17
54	Female DMRs	R-MMU-74751	Insulin receptor signalling cascade	17/1574	49/9315	0.00193424801032463	0.0368223510113651	0.0332931967469131	Frs2/Grb2/Fgf18/Fgfr4/Sos1/Pik3c3/Fgf1/Fgf7/Them4/Ptpn11/Fgfr3/Fgfr2/Fgfr1/Insr/Pik3r2/Gab1/Pik3cb	17
55	Female DMRs	R-MMU-5576891	Cardiac conduction	33/1574	119/9315	0.00198522610855371	0.0368725343979558	0.0333385704212522	Atp1b1/Atp1a2/Atp2b1/Cacng4/Cacng5/Kcnip1/Kcnj12/Kcnk13/Cacna2d3/Cacna1d/Scn8a/Fgf12/Kcnip2/Ryr3/Kcnip3/Scn3a/Scn1a/Atp1a1/Asph/Corin/Sri/Itpr1/Atp2b2/Cacna1c/Cacna2d4/Abcc9/Itpr2/Ryr1/Cacng7/Kcnk1/Scn5a/Scn10a/Scn11a	33
56	Female DMRs	R-MMU-373752	Netrin-1 signaling	11/1574	26/9315	0.0020086205508614	0.0368725343979558	0.0333385704212522	Fyn/Ntn1/Trio/Ptk2/Dscam/Ezr/Dcc/Prkcq/Src/Dock1/Dscaml1	11
57	Female DMRs	R-MMU-166520	Signaling by NTRKs	21/1574	67/9315	0.00258269711153662	0.0460822928980672	0.0416656406194894	Frs2/Grb2/Kidins220/Shc3/Ntrk2/Crkl/Rps6ka2/Sos1/Pcsk5/Ralgds/Rapgef1/Rps6ka1/Ap2a1/Ntf5/Pcsk6/Furin/Pik3r2/Gab1/Dusp7/Ppp2r1b/Pik3cb	21
58	Female DMRs	R-MMU-4420097	VEGFA-VEGFR2 Pathway	26/1574	89/9315	0.00262126595145893	0.0460822928980672	0.0416656406194894	Ncf2/Nck2/Fyn/Wasf1/Jup/Baiap2/Cyfip2/Elmo1/Ptk2b/Nckap1l/Ptk2/Prr5/Dscam/Src/Elmo2/Them4/Mtor/Prkcz/Shb/Pxn/Wasf3/Dock1/Cdh5/Bcar1/Pik3r2/Pik3cb	26
59	Female DMRs	R-MMU-397014	Muscle contraction	44/1574	173/9315	0.00264480085699024	0.0460822928980672	0.0416656406194894	Tnni1/Atp1b1/Atp1a2/Atp2b1/Myl4/Cacng4/Cacng5/Kcnip1/Kcnj12/Myh3/Kcnk13/Cacna2d3/Cacna1d/Scn8a/Fgf12/Itgb5/Myl12a/Sorbs1/Kcnip2/Ryr3/Kcnip3/Scn3a/Scn1a/Atp1a1/Tmod1/Asph/Pxn/Myl10/Corin/Sri/Itpr1/Atp2b2/Cacna1c/Cacna2d4/Abcc9/Itpr2/Cald1/Dysf/Ryr1/Cacng7/Kcnk1/Scn5a/Scn10a/Scn11a	44
60	Female DMRs	R-MMU-416482	G alpha (12/13) signalling events	25/1574	85/9315	0.00283770484944502	0.048619343087158	0.0439595330185956	Tbxa2r/Gna13/Obscn/Abr/Trio/Tiam1/Itsn1/Tiam2/Sos1/Arhgef37/Adra1d/Prex1/Rhoc/Arhgef38/Arhgef26/Arhgef10l/Arhgef19/Plekhg5/Gnb1/Gna12/Rhog/Arhgef1/Arhgef7/Arhgef10/Pik3r2	25
61	Male DMRs	R-MMU-194840	Rho GTPase cycle	55/1468	137/9315	4.14021228174356e-12	4.21473610281495e-09	3.89615766303026e-09	Arhgef4/Srgap1/Arhgap9/Arhgap18/Arhgap45/Arhgap27/Obscn/Abr/Arhgap23/Sos2/Net1/Fgd3/Arhgef3/Arhgap22/Trio/Racgap1/Fgd4/Arhgap31/Tiam1/Itsn1/Tiam2/Vav1/Arhgap28/Tagap/Rhoq/Fam13b/Arap3/Arhgap26/Arhgef37/Arhgap19/Arhgap40/Prex1/Arhgap21/Vav2/Rhoc/Syde2/Arhgef2/Inpp5b/Arhgef10l/Plekhg5/Rhof/Stard13/Srgap3/Arhgef17/Arhgef7/Mcf2l/Arhgef10/Arhgef18/Dlc1/Gmip/Arhgap32/Arhgap20/Ocrl/Arhgap36/Stard8	55
62	Male DMRs	R-MMU-1483249	Inositol phosphate metabolism	21/1468	42/9315	2.31270960996618e-07	8.12238814719673e-05	7.50844277075161e-05	Inpp4a/Inpp5d/Ipmk/Nudt4/Plcd3/Inpp5j/Itpk1/Synj1/Ip6k3/Nudt3/Minpp1/Plce1/Plcb3/Plcb2/Plcb4/Plcg1/Plch1/Inpp5b/Inpp5a/Plcg2/Ocrl	21
63	Male DMRs	R-MMU-73887	Death Receptor Signalling	44/1468	130/9315	2.39363108463558e-07	8.12238814719673e-05	7.50844277075161e-05	Usp21/Psen2/Arhgef4/Cflar/Rack1/Obscn/Abr/Omg/Ngfr/Sos2/Net1/Fgd3/Arhgef3/Trio/Tab1/Fgd4/Tiam1/Itsn1/Tiam2/Tnf/Vav1/Arhgef37/Prex1/Vav2/Madd/Nfkb1/Tnfsf10/Arhgef2/Arhgef10l/Plekhg5/Map3k7/Itgb3bp/Tnfrsf1a/Arhgef17/Smpd3/Arhgef7/Mcf2l/Arhgef10/Ikbkb/Arhgef18/Usp2/Lingo1/Xiap/Ikbkg	44
64	Male DMRs	R-MMU-193648	NRAGE signals death through JNK	24/1468	53/9315	3.42858004055386e-07	8.72573620320958e-05	8.06618567435567e-05	Arhgef4/Obscn/Abr/Sos2/Net1/Fgd3/Arhgef3/Trio/Fgd4/Tiam1/Itsn1/Tiam2/Vav1/Arhgef37/Prex1/Vav2/Arhgef2/Arhgef10l/Plekhg5/Arhgef17/Arhgef7/Mcf2l/Arhgef10/Arhgef18	24
65	Male DMRs	R-MMU-1855204	Synthesis of IP3 and IP4 in the cytosol	14/1468	22/9315	5.02538533384997e-07	0.000102316845397185	9.45830418623553e-05	Inpp5d/Plcd3/Inpp5j/Itpk1/Synj1/Plce1/Plcb3/Plcb2/Plcb4/Plcg1/Plch1/Inpp5b/Plcg2/Ocrl	14
66	Male DMRs	R-MMU-112316	Neuronal System	87/1468	335/9315	6.94425802603492e-07	0.000117820911175059	0.00010891520482939	Kcnj9/Kcnk2/Kcnq5/Grm1/Kcnmb4/Epb41l2/Lrrtm3/Kcnh4/Gjc1/Nsf/Cacng4/Prkca/Kcnj2/Kcnmb1/Gria1/Camk2b/Tspoap1/Adcy3/Nrxn3/Kcnk10/Camk2g/Ncald/Kcnq3/Cacng2/Slc1a3/Slc38a1/Slc38a2/Cacnb3/Comt/Adcy5/Gabrr3/Kcnj6/Grin2a/Gabbr1/Lrfn2/Epb41l3/Dlgap1/Rps6ka2/Kcng3/Lrrtm2/Apba1/Lrfn4/Nrxn2/Plcb3/Slc1a2/Plcb2/Dlgap4/Kcnq2/Cacna1b/Gad1/Prkacb/Kcnmb2/Kcnab1/Kcnq4/Grik3/Kcnab2/Gabrr1/Gabbr2/Stx1a/Kcnk3/Slc6a11/…	87
67	Male DMRs	R-MMU-194315	Signaling by Rho GTPases	104/1468	423/9315	9.90829100746824e-07	0.000144094860651467	0.000133203190386114	Ppp1r12b/Ncf2/Nuf2/Ahctf1/Arhgef4/Srgap1/Kif5a/Arhgap9/Arhgap18/Wasf1/Arhgap45/Arhgap27/Baiap2/Ppp2ca/Obscn/Ndel1/Abr/Dynll2/Arhgap23/Klc1/Sos2/Daam1/Tubb2b/Net1/Fgd3/Iqgap2/Arhgef3/Arhgap22/Nckap1l/Trio/Myh9/Ncf4/Mkl1/Racgap1/Fgd4/Mylk/Arhgap31/Tiam1/Itsn1/Tiam2/Ppp2r5d/Vav1/Arhgap28/Myl12b/Tagap/Rhoq/Fam13b/Arap3/Arhgap26/Arhgef37/Arhgap19/Klc2/Arhgap40/Ywhab/Prex1/Arhgap21/Vav2/Abl1/Wipf1/Ncka…	104
68	Male DMRs	R-MMU-193704	p75 NTR receptor-mediated signalling	31/1468	88/9315	5.55192133968448e-06	0.00065587656611745	0.000606300951410402	Psen2/Arhgef4/Obscn/Abr/Omg/Ngfr/Sos2/Net1/Fgd3/Arhgef3/Trio/Fgd4/Tiam1/Itsn1/Tiam2/Vav1/Arhgef37/Prex1/Vav2/Nfkb1/Arhgef2/Arhgef10l/Plekhg5/Itgb3bp/Arhgef17/Arhgef7/Mcf2l/Arhgef10/Ikbkb/Arhgef18/Lingo1	31
69	Male DMRs	R-MMU-204998	Cell death signalling via NRAGE, NRIF and NADE	27/1468	72/9315	5.79851581046861e-06	0.00065587656611745	0.000606300951410402	Psen2/Arhgef4/Obscn/Abr/Ngfr/Sos2/Net1/Fgd3/Arhgef3/Trio/Fgd4/Tiam1/Itsn1/Tiam2/Vav1/Arhgef37/Prex1/Vav2/Arhgef2/Arhgef10l/Plekhg5/Itgb3bp/Arhgef17/Arhgef7/Mcf2l/Arhgef10/Arhgef18	27
70	Male DMRs	R-MMU-5682910	LGI-ADAM interactions	9/1468	13/9315	2.28901644192058e-05	0.00233021873787515	0.00215408494639684	Adam23/Adam11/Cacng4/Cacng2/Lgi1/Stx1a/Lgi2/Adam22/Lgi4	9
71	Male DMRs	R-MMU-2029480	Fcgamma receptor (FCGR) dependent phagocytosis	27/1468	82/9315	8.54084589969496e-05	0.00757492602321777	0.00700236156008343	Fcgr3/Fyn/Wasf1/Baiap2/Myh1/Hsp90aa1/Pik3r1/Elmo1/Nckap1l/Myo10/Myh9/Vav1/Prkce/Plcg1/Elmo2/Vav2/Abl1/Wipf1/Nckap1/Pld1/Lyn/Wipf3/Dock1/Pld3/Cyfip1/Plcg2/Pik3cb	27
72	Male DMRs	R-MMU-422475	Axon guidance	68/1468	278/9315	8.92918588198559e-05	0.00757492602321777	0.00700236156008343	Nfasc/Psen2/Enah/Col9a1/Epha4/Col4a3/Farp2/Fyn/Ank3/Map2k2/Plxnc1/Prkca/Slit3/Mapk7/Cdk5r1/Hsp90aa1/Nrcam/Sptb/Pik3r1/Tubb2b/Sema4d/Unc5a/Arhgef28/Trio/Sema5a/Col2a1/Gsk3b/Robo1/Tiam1/Itsn1/Vegfa/Myl12a/Dcc/Sptbn2/Plcg1/Dok5/Vav2/Abl1/Rhoc/Ank2/Dab1/Ephb2/Epha8/Pik3cd/Lyn/Shb/Kdr/Plxnd1/Tuba8/Grin2b/Met/Plxna1/Dock1/Ap2s1/Sptbn4/Ap2a1/Col4a1/Col4a2/Arhgef7/Gab1/Dok4/Itga9/Dscaml1/Ncam1/Sema7a/Pik…	68
73	Male DMRs	R-MMU-6794361	Neurexins and neuroligins	14/1468	31/9315	0.00010220492793696	0.00800343204921736	0.00739847818426256	Grm1/Epb41l2/Lrrtm3/Nrxn3/Epb41l3/Dlgap1/Lrrtm2/Nrxn2/Dlgap4/Dlg2/Dlgap2/Homer3/Dlg3/Nlgn3	14
74	Male DMRs	R-MMU-194138	Signaling by VEGF	30/1468	97/9315	0.000129676260752002	0.00909968779852894	0.00841187146301817	Ncf2/Fyn/Wasf1/Shc2/Prkca/Baiap2/Hsp90aa1/Pik3r1/Elmo1/Ptk2b/Nckap1l/Ncf4/Prr5/Vegfa/Vav1/Plcg1/Elmo2/Vav2/Nckap1/Prkcz/Shb/Flt1/Kdr/Dock1/Cyfip1/Cdh5/Bcar1/Mapkapk3/Pik3cb/Vegfd	30
75	Male DMRs	R-MMU-166520	Signaling by NTRKs	23/1468	67/9315	0.000138248079673866	0.00909968779852894	0.00841187146301817	Shc2/Dusp6/Ppp2ca/Mapk7/Pik3r1/Ntrk2/Dnal4/Ppp2r5d/Rps6ka2/Plcg1/Rapgef1/Ntrk1/Met/Ap2s1/Ap2a1/Furin/Dusp4/Gab1/Dusp7/Mapkapk3/Ppp2r1b/Pik3cb/Rps6ka3	23
76	Male DMRs	R-MMU-9006934	Signaling by Receptor Tyrosine Kinases	90/1468	397/9315	0.0001430206333757	0.00909968779852894	0.00841187146301817	Ncf2/Lamc1/Psen2/Col9a1/Col4a3/Kitl/Fyn/Wasf1/Shc2/Dusp6/Stat3/Prkca/Baiap2/Spred2/Ppp2ca/Mapk7/Grap/Tns3/Hsp90aa1/Lamb1/Pik3r1/Erbin/Elmo1/Ntrk2/Spry2/Ptk2b/Nckap1l/Ncf4/Dnal4/Grap2/Prr5/Col2a1/Stub1/Vegfa/Ppp2r5d/Vav1/Rps6ka2/Prkce/Lama3/Nrg2/Fgfbp3/Stam/Plcg1/Elmo2/Lama5/Vav2/Rapgef1/Nckap1/Ptprj/Col24a1/Ntrk1/Pag1/Prkcz/Lyn/Shb/Ptpn3/Sh2b3/Flt1/Ptpn12/Fgfr3/Kit/Kdr/Polr2b/Met/Lrig1/Dock1/Ap2s…	90
77	Male DMRs	R-MMU-4420097	VEGFA-VEGFR2 Pathway	28/1468	89/9315	0.000155356952609933	0.00930313986805363	0.00859994524045078	Ncf2/Fyn/Wasf1/Shc2/Prkca/Baiap2/Hsp90aa1/Pik3r1/Elmo1/Ptk2b/Nckap1l/Ncf4/Prr5/Vegfa/Vav1/Plcg1/Elmo2/Vav2/Nckap1/Prkcz/Shb/Kdr/Dock1/Cyfip1/Cdh5/Bcar1/Mapkapk3/Pik3cb	28
78	Male DMRs	R-MMU-170834	Signaling by TGF-beta Receptor Complex	21/1468	60/9315	0.000195797523601293	0.0110734377236731	0.0102364319356465	Ube2d1/Ccnk/Ppm1a/Stub1/Tgif1/Nedd4l/Smad7/Rbl1/Pmepa1/Skil/Cgn/Ski/Prkcz/Ncor2/Smurf1/Cdk8/Strap/Tgfb1/Furin/Pard3/Arhgef18	21
79	Male DMRs	R-MMU-112315	Transmission across Chemical Synapses	52/1468	207/9315	0.00029341456296231	0.0157208434260858	0.0145325550852246	Kcnj9/Nsf/Cacng4/Prkca/Kcnj2/Gria1/Camk2b/Tspoap1/Adcy3/Camk2g/Ncald/Cacng2/Slc1a3/Slc38a1/Slc38a2/Cacnb3/Comt/Adcy5/Gabrr3/Kcnj6/Grin2a/Gabbr1/Rps6ka2/Apba1/Plcb3/Slc1a2/Plcb2/Cacna1b/Gad1/Prkacb/Grik3/Gabrr1/Gabbr2/Stx1a/Slc6a11/Slc6a12/Grin2b/Arl6ip5/Ap2s1/Grik5/Ap2a1/Gabrg3/Rab3a/Cacna1a/Gnai2/Grik4/Myo6/Rasgrf1/Dlg3/Rps6ka3/Maoa/Gria3	52
80	Male DMRs	R-MMU-450294	MAP kinase activation	19/1468	54/9315	0.000360893074080304	0.0183694574706875	0.0169809688540943	Dusp6/Map2k6/Fbxw11/Ppp2ca/Mapk7/Tab1/Ppp2r5d/Rps6ka2/Nfkb1/Map3k7/Mapk10/Nod1/Ikbkb/Dusp4/Dusp7/Mapkapk3/Ppp2r1b/Rps6ka3/Ikbkg	19
81	Male DMRs	R-MMU-416482	G alpha (12/13) signalling events	26/1468	85/9315	0.000431851190723564	0.0209345005788851	0.0193521285467101	Arhgef4/Obscn/Abr/Sos2/Pik3r1/Net1/Fgd3/Arhgef3/Trio/Fgd4/Tiam1/Itsn1/Tiam2/Vav1/Arhgef37/Prex1/Vav2/Rhoc/Arhgef2/Arhgef10l/Plekhg5/Arhgef17/Arhgef7/Mcf2l/Arhgef10/Arhgef18	26
82	Male DMRs	R-MMU-187037	Signaling by NTRK1 (TRKA)	19/1468	56/9315	0.000609257950448859	0.0278537265039513	0.025748352284699	Shc2/Dusp6/Ppp2ca/Mapk7/Pik3r1/Dnal4/Ppp2r5d/Rps6ka2/Plcg1/Rapgef1/Ntrk1/Ap2s1/Ap2a1/Dusp4/Dusp7/Mapkapk3/Ppp2r1b/Pik3cb/Rps6ka3	19
83	Male DMRs	R-MMU-397014	Muscle contraction	44/1468	173/9315	0.000629308162662946	0.0278537265039513	0.025748352284699	Cacna1s/Casq1/Kcnk2/Atp2b1/Cacng4/Kcnj2/Kcnip1/Kcnk10/Ryr2/Kcnk5/Cacna1d/Sorbs3/Scn8a/Cacng2/Cacnb3/Fgf12/Itgb5/Myl12b/Myl12a/Slc8a1/Kcnk12/Sorbs1/Ryr3/Kcnip3/Kcnk15/Neb/Scn2a/Tpm2/Asph/Nos1/Myl10/Kcnk3/Itpr1/Cacna1c/Itpr2/Cald1/Dysf/Trim72/Tnni3/Kcnj11/Myl3/Scn5a/Scn11a/Cacna1f	44
84	Male DMRs	R-MMU-448424	Interleukin-17 signaling	20/1468	61/9315	0.000728854959118071	0.0298714591197492	0.0276135709368791	Il17f/Dusp6/Map2k6/Fbxw11/Ppp2ca/Mapk7/Tab1/Ppp2r5d/Rps6ka2/Nfkb1/Map3k7/Mapk10/Nod1/Ikbkb/Dusp4/Dusp7/Mapkapk3/Ppp2r1b/Rps6ka3/Ikbkg	20
85	Male DMRs	R-MMU-180024	DARPP-32 events	9/1468	18/9315	0.000733582001958477	0.0298714591197492	0.0276135709368791	Prkar1a/Ppp2ca/Pde4d/Ppp2r5d/Prkacb/Pde4b/Prkar2a/Pde4a/Ppp2r1b	9
86	Male DMRs	R-MMU-1483257	Phospholipid metabolism	47/1468	190/9315	0.000806468303648093	0.0315763358889907	0.0291895815166557	Plekha6/Inpp4a/Inpp5d/Osbpl8/Agpat3/Inpp5j/Pik3r6/Pitpnm3/Pctp/Phospho1/Pip4k2b/Pik3cg/Pik3r1/Ddhd1/Mtmr12/Pnpla3/Sbf1/Synj1/Agpat4/Synj2/Tnfaip8/Pip5k1b/Chka/Gpam/Pip4k2a/Slc44a3/Slc44a5/Pld1/Pi4kb/Pla2g5/Pik3cd/Slc44a1/Pitpnm2/Plb1/Lpcat3/Plbd1/Plekha5/Agk/Mgll/Ptdss2/Dgat2/Cpne7/Tpte/Lpcat2/Pik3r4/Pik3cb/Ocrl	47
87	Male DMRs	R-MMU-6794362	Protein-protein interactions at synapses	21/1468	67/9315	0.00105287035860853	0.0381307191045758	0.0352485398402345	Grm1/Epb41l2/Lrrtm3/Gria1/Nrxn3/Grin2a/Lrfn2/Epb41l3/Dlgap1/Lrrtm2/Lrfn4/Nrxn2/Dlgap4/Grin2b/Ntrk3/Dlg2/Dlgap2/Homer3/Dlg3/Nlgn3/Gria3	21
88	Male DMRs	R-MMU-163685	Integration of energy metabolism	26/1468	90/9315	0.0011236950620209	0.0381307191045758	0.0352485398402345	Gna15/Acly/Prkca/Prkar1a/Acaca/Adcy3/Cacna1d/Rapgef3/Cacnb3/Adcy5/Gnaq/Plcb3/Plcb2/Gnas/Rapgef4/Prkacb/Prkaa2/Acacb/Itpr1/Cacna1c/Itpr2/Kcnj11/Slc25a4/Cacna1a/Gnai2/Prkar2a	26
89	Male DMRs	R-MMU-166166	MyD88-independent TLR4 cascade	26/1468	90/9315	0.0011236950620209	0.0381307191045758	0.0352485398402345	Tbk1/Ube2d1/S100b/Dusp6/Map2k6/Fbxw11/Ppp2ca/Mapk7/Sarm1/Traf3/Tab1/Ppp2r5d/Rps6ka2/Cd14/Tank/Nfkb1/Map3k7/Mapk10/Nod1/Ikbkb/Dusp4/Dusp7/Mapkapk3/Ppp2r1b/Rps6ka3/Ikbkg	26
90	Male DMRs	R-MMU-937061	TRIF(TICAM1)-mediated TLR4 signaling	26/1468	90/9315	0.0011236950620209	0.0381307191045758	0.0352485398402345	Tbk1/Ube2d1/S100b/Dusp6/Map2k6/Fbxw11/Ppp2ca/Mapk7/Sarm1/Traf3/Tab1/Ppp2r5d/Rps6ka2/Cd14/Tank/Nfkb1/Map3k7/Mapk10/Nod1/Ikbkb/Dusp4/Dusp7/Mapkapk3/Ppp2r1b/Rps6ka3/Ikbkg	26
91	Male DMRs	R-MMU-198753	ERK/MAPK targets	9/1468	19/9315	0.00120020868725928	0.039413304633224	0.0364341788254599	Dusp6/Ppp2ca/Mapk7/Ppp2r5d/Rps6ka2/Dusp4/Dusp7/Ppp2r1b/Rps6ka3	9
92	Male DMRs	R-MMU-168142	Toll Like Receptor 10 (TLR10) Cascade	22/1468	73/9315	0.00144212196309182	0.0414979571178826	0.0383612590873612	S100b/Dusp6/Map2k6/Fbxw11/Ppp2ca/Mapk7/Map3k1/Peli2/Tab1/Ppp2r5d/Rps6ka2/Nfkb1/Map3k7/Mapk10/Nod1/Ikbkb/Dusp4/Dusp7/Mapkapk3/Ppp2r1b/Rps6ka3/Ikbkg	22
93	Male DMRs	R-MMU-168176	Toll Like Receptor 5 (TLR5) Cascade	22/1468	73/9315	0.00144212196309182	0.0414979571178826	0.0383612590873612	S100b/Dusp6/Map2k6/Fbxw11/Ppp2ca/Mapk7/Map3k1/Peli2/Tab1/Ppp2r5d/Rps6ka2/Nfkb1/Map3k7/Mapk10/Nod1/Ikbkb/Dusp4/Dusp7/Mapkapk3/Ppp2r1b/Rps6ka3/Ikbkg	22
94	Male DMRs	R-MMU-975871	MyD88 cascade initiated on plasma membrane	22/1468	73/9315	0.00144212196309182	0.0414979571178826	0.0383612590873612	S100b/Dusp6/Map2k6/Fbxw11/Ppp2ca/Mapk7/Map3k1/Peli2/Tab1/Ppp2r5d/Rps6ka2/Nfkb1/Map3k7/Mapk10/Nod1/Ikbkb/Dusp4/Dusp7/Mapkapk3/Ppp2r1b/Rps6ka3/Ikbkg	22
95	Male DMRs	R-MMU-445355	Smooth Muscle Contraction	10/1468	23/9315	0.00145540884076605	0.0414979571178826	0.0383612590873612	Sorbs3/Itgb5/Myl12b/Myl12a/Sorbs1/Tpm2/Myl10/Cald1/Dysf/Trim72	10
96	Male DMRs	R-MMU-166016	Toll Like Receptor 4 (TLR4) Cascade	30/1468	111/9315	0.00159340562889479	0.0414979571178826	0.0383612590873612	Tbk1/Ube2d1/S100b/Dusp6/Map2k6/Fbxw11/Ppp2ca/Mapk7/Sarm1/Traf3/Map3k1/Peli2/Tab1/Ppp2r5d/Rps6ka2/Cd14/Lbp/Tank/Nfkb1/Map3k7/Mapk10/Nod1/Plcg2/Ikbkb/Dusp4/Dusp7/Mapkapk3/Ppp2r1b/Rps6ka3/Ikbkg	30
97	Male DMRs	R-MMU-202670	ERKs are inactivated	7/1468	13/9315	0.00169718444074254	0.0414979571178826	0.0383612590873612	Dusp6/Ppp2ca/Mapk7/Ppp2r5d/Dusp4/Dusp7/Ppp2r1b	7
98	Male DMRs	R-MMU-8939243	RUNX1 interacts with co-factors whose precise effect on RUNX1 targets is not known	13/1468	35/9315	0.00171249610324776	0.0414979571178826	0.0383612590873612	Cbx2/Cbx8/Ep300/Runx1/Arid1b/Smarca2/Bmi1/Phc3/Arid1a/Auts2/Smarcd3/Rybp/Hipk2	13
99	Male DMRs	R-MMU-1483255	PI Metabolism	22/1468	74/9315	0.00175286066411488	0.0414979571178826	0.0383612590873612	Plekha6/Inpp4a/Inpp5d/Inpp5j/Pik3r6/Pip4k2b/Pik3cg/Pik3r1/Mtmr12/Sbf1/Synj1/Synj2/Tnfaip8/Pip5k1b/Pip4k2a/Pi4kb/Pik3cd/Plekha5/Tpte/Pik3r4/Pik3cb/Ocrl	22
100	Male DMRs	R-MMU-166058	MyD88:Mal cascade initiated on plasma membrane	22/1468	74/9315	0.00175286066411488	0.0414979571178826	0.0383612590873612	S100b/Dusp6/Map2k6/Fbxw11/Ppp2ca/Mapk7/Map3k1/Peli2/Tab1/Ppp2r5d/Rps6ka2/Nfkb1/Map3k7/Mapk10/Nod1/Ikbkb/Dusp4/Dusp7/Mapkapk3/Ppp2r1b/Rps6ka3/Ikbkg	22
101	Male DMRs	R-MMU-168179	Toll Like Receptor TLR1:TLR2 Cascade	22/1468	74/9315	0.00175286066411488	0.0414979571178826	0.0383612590873612	S100b/Dusp6/Map2k6/Fbxw11/Ppp2ca/Mapk7/Map3k1/Peli2/Tab1/Ppp2r5d/Rps6ka2/Nfkb1/Map3k7/Mapk10/Nod1/Ikbkb/Dusp4/Dusp7/Mapkapk3/Ppp2r1b/Rps6ka3/Ikbkg	22
102	Male DMRs	R-MMU-168188	Toll Like Receptor TLR6:TLR2 Cascade	22/1468	74/9315	0.00175286066411488	0.0414979571178826	0.0383612590873612	S100b/Dusp6/Map2k6/Fbxw11/Ppp2ca/Mapk7/Map3k1/Peli2/Tab1/Ppp2r5d/Rps6ka2/Nfkb1/Map3k7/Mapk10/Nod1/Ikbkb/Dusp4/Dusp7/Mapkapk3/Ppp2r1b/Rps6ka3/Ikbkg	22
103	Male DMRs	R-MMU-181438	Toll Like Receptor 2 (TLR2) Cascade	22/1468	74/9315	0.00175286066411488	0.0414979571178826	0.0383612590873612	S100b/Dusp6/Map2k6/Fbxw11/Ppp2ca/Mapk7/Map3k1/Peli2/Tab1/Ppp2r5d/Rps6ka2/Nfkb1/Map3k7/Mapk10/Nod1/Ikbkb/Dusp4/Dusp7/Mapkapk3/Ppp2r1b/Rps6ka3/Ikbkg	22
104	Male DMRs	R-MMU-1660499	Synthesis of PIPs at the plasma membrane	16/1468	48/9315	0.00198521992298415	0.0459307700363152	0.0424590098360726	Plekha6/Inpp4a/Inpp5d/Inpp5j/Pik3r6/Pip4k2b/Pik3cg/Pik3r1/Synj1/Synj2/Pip5k1b/Pip4k2a/Pik3cd/Plekha5/Pik3cb/Ocrl	16
105	Male DMRs	R-MMU-399719	Trafficking of AMPA receptors	11/1468	28/9315	0.00228615770519983	0.0487700790501731	0.0450837045505684	Nsf/Cacng4/Prkca/Gria1/Camk2b/Camk2g/Cacng2/Ap2s1/Ap2a1/Myo6/Gria3	11
106	Male DMRs	R-MMU-399721	Glutamate binding, activation of AMPA receptors and synaptic plasticity	11/1468	28/9315	0.00228615770519983	0.0487700790501731	0.0450837045505684	Nsf/Cacng4/Prkca/Gria1/Camk2b/Camk2g/Cacng2/Ap2s1/Ap2a1/Myo6/Gria3	11
107	Male DMRs	R-MMU-112043	PLC beta mediated events	13/1468	36/9315	0.00229957150727732	0.0487700790501731	0.0450837045505684	Gnaz/Prkca/Prkar1a/Adcy3/Adcy5/Plcb3/Plcb2/Plcb4/Pde1a/Prkacb/Pde1c/Gnai2/Prkar2a	13
108	Male DMRs	R-MMU-75105	Fatty acyl-CoA biosynthesis	13/1468	36/9315	0.00229957150727732	0.0487700790501731	0.0450837045505684	Acsl3/Acly/Morc2a/Acaca/Morc2b/Acsbg2/Scd3/Scd1/Hacd4/Cbr4/Acsbg1/Elovl5/Acsl4	13
